# Direct comparison of CRISPR knockout and interference with Perturb-seq

**DOI:** 10.64898/2026.07.04.736492

**Authors:** Laura M Drepanos, Berta Escude Velasco, Abigail J Chase, Smriti Srikanth, Michael Gatzen, Hannah D Rickner, Dan Dubinsky, Andrew W Navia, Tsukasa Shibue, Kathleen B Yates, Peter S Winter, John G Doench

## Abstract

CRISPR knockout (CRISPRko) and CRISPR interference (CRISPRi) are two workhorse technologies for loss-of-function studies, yet direct comparisons between the two are scant relative to their widespread adoption. Here, we establish benchmarking libraries for Cas9-based CRISPRko and CRISPRi screens using Perturb-seq as the read-out. For both modalities, we observe consistent transcriptional signatures among cells with the same genes perturbed, strong evidence of on-target signal. We also examine tradeoffs between modalities: while CRISPRi guides demonstrate heightened rates of off-target activity, we also observe artifacts stemming from the cellular response to double-stranded breaks with the use of CRISPRko. The libraries and analyses presented here will be a useful benchmarking and de-risking resource for any group preparing for a large-scale Perturb-seq screen.
