## Supplementary material for "Direct comparison of CRISPR knockout and interference with Perturb-seq": cas9_UMIRef_P6.csv

GCACTT
TGGTTC
CTTCTC
GTGGAT
GCTCAT
TGTCGT
CGTCAT
TCCGAA
ACTGCT
CCTTCT
CTACCA
ACCTGT
ACCAAG
GATGTG
TCATGC
GCAAGT
GTGGTA
ACGAAC
AACACG
TGGCAT
TAAGGC
TCGTCA
TCACGT
CTAGCT
GTGAGT
CGATGA
GGAACT
GTCTCA
CTTGAC
AGCACA
CTGTGT
GTCTTG
CATTGG
TTCACG
AACCGT
TTGCGA
ATCAGG
GAAGGA
ATTGCC
CAGAAC
GACAAC
AGTCGA
CAAGTG
CGAAGT
TCCTTC
CGTACT
GTGACA
CTAACG
GTATGC
GGATAG
TCGCAA
TTGCTG
CAGTGA
CATACG
CAGACA
CCATTC
CCTCTT
AGTCAG
TGTCCA
GCAGAT
GTCATC
TGATGG
TTCCGT
GCGTAA
TACCTG
GAGAGA
CCAAGA
CTTCAG
CAATGC
ATCCGA
CCGTTA
CTCAAC
GACGAT
GGTTCT
TTGTCG
ACCAGA
CTGTAC
CCAGTT
TTGTGC
AGATGC
GATCTC
GTATCG
CTTGGT
CGTAGA
TGTGAG
GGCAAT
TGAGTG
TACGGT
GCTAGA
AGCAAC
CGTAAC
GAGAAG
AGAGAG
CACAAG
TCTTGG
TCCTCT
