## Supplementary material for "Direct comparison of CRISPR knockout and interference with Perturb-seq": CRISPRko-CRISPRi-perturbseq-benchmark-guides.csv

Guide	modality	Sequence
TMSB10_1	CRISPRko	GGAAATCGCCAGCTTCGATA
TMSB10_2	CRISPRko	TGGCAGACAAACCAGACATG
TMSB10_3	CRISPRko	GGCAGACAAACCAGACATGG
TMSB10_4	CRISPRko	ATGGCAGACAAACCAGACAT
RPL9_1	CRISPRko	TGGGTGAAAAATATATCCGC
RPL9_4	CRISPRko	GGGTGAAAAATATATCCGCA
RPL9_2	CRISPRko	TACAGCTCCGGGTTGACAAA
RPL9_3	CRISPRko	ACTGTCGACATTCCAGAAAA
RPL29_1	CRISPRko	TCAGGCTCCCAAACGTACCC
RPL29_2	CRISPRko	GTAGGGGCCTGGGTACGTTT
RPL29_3	CRISPRko	CTGAGCTGGAACTGAAGCTG
RPL29_4	CRISPRko	ACGTACCCAGGCCCCTACAA
PYGB_1	CRISPRko	TCAGTGACGAGGTGTTCATC
PYGB_2	CRISPRko	ACGCGTCCGTAGAAGTGCAC
PYGB_3	CRISPRko	TGATGGCATAGATTATCTCC
PYGB_4	CRISPRko	CATGGGACCCAATCACACAC
COTL1_1	either	TACAACCTGGTGCGCGACGA
COTL1_2	CRISPRko	GGATCGGTGAGAACGTCAGC
COTL1_3	CRISPRko	AGCGCACGAAGGCAAACAAC
COTL1_4	CRISPRko	CTTGCTCATGGCATCCCCGG
NDUFV2_1	CRISPRko	GGAGTATCAGGGTTATTCTC
NDUFV2_2	CRISPRko	ACTTCATATACTCTCATTGG
NDUFV2_3	CRISPRko	TCAGAGTTTCGAAGCATGCA
NDUFV2_4	CRISPRko	TCTGCCTTTGGGCTAAATCC
PDHA1_1	CRISPRko	TGGCGATGGTGCTGCTAACC
PDHA1_2	CRISPRko	AGTAAAGCCGTGAGCCCGGT
PDHA1_3	CRISPRko	TATGCCAAGAACTTCTACGG
PDHA1_4	CRISPRko	AGCACTGATTACTACAAGAG
DCAF13_1	CRISPRko	CCAAGCAATTGACTCCATCA
DCAF13_2	CRISPRko	AAAGCAGGATCATAGTTTCT
DCAF13_3	CRISPRko	ATATAGTACTGTACGATATG
DCAF13_4	CRISPRko	ACTTATACTGTCAAATCCCC
MPG_1	CRISPRko	GAAGAACTCCAACCCCAGTC
MPG_2	CRISPRko	GTAAATGATGTACACGTACA
MPG_3	CRISPRko	TGGAGACCGAGGCATACCTG
MPG_4	CRISPRko	GCTGCATCGGACGAGCTGTG
MGAT4B_1	CRISPRko	ATGATGTACGCGCAGTCCAA
MGAT4B_2	CRISPRko	GGCAGGTGATGGAAGACGGT
MGAT4B_3	CRISPRko	GCCCAGAATGGATCTCCGTG
MGAT4B_4	CRISPRko	TGGTCCAGGAGCCAGTCGAT
GNG5_1	CRISPRko	AGAAAGTGGTTCAACAGCTC
GNG5_2	CRISPRko	TTGTTATGTATAGGTTTCCC
GNG5_4	CRISPRko	AGTGGTTCAACAGCTCCGGC
GNG5_3	CRISPRko	CAACAGCTCCGGCTGGAGGC
CNIH4_1	CRISPRko	AGGATACGAAGTAGACCGAG
CNIH4_2	CRISPRko	AGATACATTATGGTGCCGAG
CNIH4_3	CRISPRko	TATATATTCCAAGTGGCAAC
CNIH4_4	CRISPRko	GTAATACAGTGACAATGGTA
CTBP1_1	CRISPRko	GATGTGGCACAGCGTCGAGT
CTBP1_2	CRISPRko	GGATGGCCGGGACTGCACAG
CTBP1_3	CRISPRko	TGACAACATCGACATCAAGT
CTBP1_4	CRISPRko	ACCAAGTCCGATGATGCCCA
IFT25_1	CRISPRko	ACAAACATGTAAGGATTGAA
IFT25_2	CRISPRko	CTTGTAATCCAAAGTTACTT
IFT25_3	CRISPRko	CACCACAGGAATGTTTCCCC
IFT25_4	CRISPRko	ATAGGAATCCAGAAACGTTT
OGFOD1_1	CRISPRko	AGAGACTTGACAATCTGCTT
OGFOD1_2	CRISPRko	ACTTTGAACCCCCCATACCT
OGFOD1_3	CRISPRko	ACATGTCAATGGTTGATTCC
OGFOD1_4	CRISPRko	AAAGCCAAGACTTCTTAGAA
ETHE1_1	CRISPRko	GCAGCCCCGAGCCTGTAATG
ETHE1_2	CRISPRko	CCCACACCCACGGATCAACA
ETHE1_3	CRISPRko	CAGGACTGGGTCGATCAGAA
ETHE1_4	CRISPRko	ATGGAGACTCCATCCGCTTC
UBE2E1_1	CRISPRko	AATGGAGATCAACCATTCTA
UBE2E1_2	CRISPRko	AAAAAGAGCACAGTACCTCT
UBE2E1_3	CRISPRko	TAGACCCTCCACCTAATTGC
UBE2E1_4	CRISPRko	GGAGGCTTGAAGGGATATTC
AKT2_1	CRISPRko	ACGTGGATTCTCCAGACGAG
AKT2_2	CRISPRko	CCTCTGTGAAGACACGCTCC
AKT2_3	CRISPRko	ATCCCAAGACACACCTGCTA
AKT2_4	CRISPRko	GAGATAGTCGAAGTCATTCA
MOSMO_1	CRISPRko	AACCCGGACTGGATCAACAC
MOSMO_2	CRISPRko	AAGCTACAAAATATGCTCGA
MOSMO_3	CRISPRko	GCCGGGGAGGGATGCACGTC
MOSMO_4	either	GGCGATGGCGAAGATATCGG
SPAG7_1	CRISPRko	ACTTCCACCACATCATGTCT
SPAG7_2	CRISPRko	GAGCTAGACTCTTACCGTCG
SPAG7_3	CRISPRko	GAGACTCGGCGCAAGGCCCG
SPAG7_4	CRISPRko	GAGGCTGGGTGGCTTCTCCA
SH3KBP1_1	CRISPRko	TGGTGGGAGGGACAGATCAA
SH3KBP1_2	CRISPRko	TTCTAGGACTGCATCGACGT
SH3KBP1_3	CRISPRko	GGCGGTATGGCAGGAACGGA
SH3KBP1_4	CRISPRko	GAAAGTTGGCGACATCATAG
STK24_1	CRISPRko	ACAGTCGGCCTATGACTCGA
STK24_2	CRISPRko	AATACTTACTAGATCTAGTG
STK24_3	CRISPRko	AGGACTCGATTATCTCCATT
STK24_4	CRISPRko	CAGATAGGATCCATAATATT
TMED4_1	CRISPRko	GCAACTATCGTACCCAGATG
TMED4_2	CRISPRko	AGGACCCCGACGGCAAGGTA
TMED4_3	CRISPRko	TTGATGGTCACCGGGCGTGT
TMED4_4	CRISPRko	CAGGGGCTCTACTTCCACAT
NAMPT_1	CRISPRko	AATAGTATCAAGAAGTACAC
NAMPT_2	CRISPRko	CTGGGAATGACAAAGCCCTC
NAMPT_3	CRISPRko	CTATCGCTGACCACAGATAC
NAMPT_4	CRISPRko	CTGTTCCAGCAGCAGAACAC
EPB41L2_1	CRISPRko	AAAGTCATATACCTTAGTAG
EPB41L2_2	CRISPRko	TGGTGCTGGCCTATCTATGA
EPB41L2_3	CRISPRko	ATGTAGGTCAACACCATACA
EPB41L2_4	CRISPRko	GAGTCACAAAAGAGCAGGGC
TMSB10_1	CRISPRi	AGTGGGAGCACCAGGATCTC
TMSB10_2	CRISPRi	GGGCTCGGAACGAGACTGCA
TMSB10_3	CRISPRi	GAGTGGGAGCACCAGGATCT
TMSB10_4	CRISPRi	GCAACGCGAGTGGGAGCACC
RPL9_1	CRISPRi	GCTGCGTCTACTGCGAGGTA
RPL9_4	CRISPRi	GAATCTGAAACCATCTGCTC
RPL9_2	CRISPRi	TCTTTGCTGCGTCTACTGCG
RPL9_3	CRISPRi	GGATGTTTCTGTGCTCGTGG
RPL29_2	CRISPRi	CGCCACCCGTAAGTCGCGGA
RPL29_1	CRISPRi	CCAACACTCACCATAAGCCG
RPL29_3	CRISPRi	CCGCGGCTTATGGTGAGTGT
RPL29_4	CRISPRi	TATGGTGAGTGTTGGCCGCG
PYGB_4	CRISPRi	CAGCGGCTTCGCCATCGCGC
PYGB_1	CRISPRi	CCAGAGCAGCTGCACCATCC
PYGB_2	CRISPRi	GAGATGGAGGAGGAAAGCGG
PYGB_3	CRISPRi	AAAGAGATGGAGGAGGAAAG
COTL1_4	either	TACAACCTGGTGCGCGACGA
COTL1_1	CRISPRi	GGTACGCGCCGAGGGCGCAC
COTL1_2	CRISPRi	CCTGCAAGCTGCGAGCGCGG
COTL1_3	CRISPRi	CGGCGGGGATGGGAGCGCGG
NDUFV2_1	CRISPRi	GAGCGCCGCGGAGAAGAACA
NDUFV2_2	CRISPRi	GCCGCGGAGAAGAACATGGC
NDUFV2_3	CRISPRi	GCTGGGGAAGGTGAACAGTG
NDUFV2_4	CRISPRi	CGCCGCGGAGAAGAACATGG
PDHA1_1	CRISPRi	CAACCCAGGAGGCACGACGC
PDHA1_2	CRISPRi	GGGCACCTGAAGGAGACTTG
PDHA1_3	CRISPRi	GGCACCTGAAGGAGACTTGG
PDHA1_4	CRISPRi	ACAACCCAGGAGGCACGACG
DCAF13_4	CRISPRi	GAAGATGCTGAGCCGGAATC
DCAF13_1	CRISPRi	CAGCATCTTCACCTTCATCT
DCAF13_2	CRISPRi	CGGAAGAGCAACCGAGATGA
DCAF13_3	CRISPRi	TCTTCCGGCCGGACTCCACG
MPG_1	CRISPRi	GTCCGAGTCCCACGAAGCCC
MPG_4	CRISPRi	ACGGAAGCACCCCTAGGACC
MPG_2	CRISPRi	GGCTCGGGCCGGGGCTTCGT
MPG_3	CRISPRi	GCTTCGTGGGACTCGGACCC
MGAT4B_1	CRISPRi	TGTACTCAGGGAAGAGGAAC
MGAT4B_2	CRISPRi	GAAGGGCAGAGGCAGGTATC
MGAT4B_3	CRISPRi	GAACAGGCTCAGAAGGGCAG
MGAT4B_4	CRISPRi	GAAGAGGAACAGGCTCAGAA
GNG5_4	CRISPRi	GGAGGGAAGGCAGAGCTTGT
GNG5_1	CRISPRi	GGAGTTTCTAAAAGGCCCGG
GNG5_2	CRISPRi	GGAGGAAAACTGAGACCTCC
GNG5_3	CRISPRi	CCCGGCGGCGGGTGACCAGG
CNIH4_4	CRISPRi	GGGCATCCGAGCGGGTTTGA
CNIH4_1	CRISPRi	GCGACGGAGGAGGAGGATGG
CNIH4_2	CRISPRi	GACGGAAGGAGCGGCGGCGA
CNIH4_3	CRISPRi	GCGGCGACGGAGGAGGAGGA
CTBP1_1	CRISPRi	GTCGTCGGAGCGCGGCTCAG
CTBP1_2	CRISPRi	GCGGCGGAGACTCGGCACGG
CTBP1_3	CRISPRi	GCGGAGACTCGGCACGGCGG
CTBP1_4	CRISPRi	TCAGCGGCGCGGCGGAGACT
IFT25_1	CRISPRi	CGCGACCCCGGACTCCACGG
IFT25_2	CRISPRi	GCGCGCGACCCCGGACTCCA
IFT25_3	CRISPRi	GAGCAGGCGGAGCTGCGGGT
IFT25_4	CRISPRi	GCGGCGAGCAGGCGGAGCTG
OGFOD1_1	CRISPRi	AGGTAGCGTCTTGATCTGCG
OGFOD1_2	CRISPRi	GATGAATGGGAAGCGGCCAG
OGFOD1_3	CRISPRi	TGCCTTGGGAAGAGATGAAT
OGFOD1_4	CRISPRi	GTGCCTTGGGAAGAGATGAA
ETHE1_1	CRISPRi	CTGTACTGAGGGTCGCCCGG
ETHE1_2	CRISPRi	CGATGGCGGAGGCTGTACTG
ETHE1_3	CRISPRi	GATGGCGGAGGCTGTACTGA
ETHE1_4	CRISPRi	CGGCAGCTGAGCCAGCGCGG
UBE2E1_1	CRISPRi	CAGCGAGAGAGAGACACGAG
UBE2E1_2	CRISPRi	AGCAACAGCAACTATTAAAC
UBE2E1_4	CRISPRi	AGAGAGAGACACGAGTGGCC
UBE2E1_3	CRISPRi	GGGGTGTCCCCGAGGCCCGG
AKT2_1	CRISPRi	CGTTGGGCCTGCCTCGGAGG
AKT2_2	CRISPRi	CGGCGGCGACGCCTCCTCCG
AKT2_3	CRISPRi	CCCGGCAGCGGCAACGGCGC
AKT2_4	CRISPRi	GGCGCCGGCAGCGGCAGCGG
MOSMO_3	CRISPRi	GATAAACTGACCATCATCTC
MOSMO_4	either	GGCGATGGCGAAGATATCGG
MOSMO_2	CRISPRi	GGCGGCGGTTCCGTCTGTGC
MOSMO_1	CRISPRi	GCGCCGCGGCTGCTGGTCCC
SPAG7_1	CRISPRi	AGCTCAGGATGGAGCCCAGT
SPAG7_2	CRISPRi	GTGGCTTCTCCATGGAGCTC
SPAG7_3	CRISPRi	CTTCTCCATGGAGCTCAGGA
SPAG7_4	CRISPRi	GCCGAGTCTCCTGGTCACCG
SH3KBP1_2	CRISPRi	GCAGCAGCAGGAGTCGCCCC
SH3KBP1_3	CRISPRi	CAGCAGCAGGAGTCGCCCCG
SH3KBP1_1	CRISPRi	CTCGCGGGGAGCAGGAAACC
SH3KBP1_4	CRISPRi	GAGTCGCCCCGGGGCAGCAG
STK24_1	CRISPRi	CGGCTCCAGCCCAGCAGTAG
STK24_4	CRISPRi	CTGGCCGCTGGAGCCGGAGT
STK24_2	CRISPRi	ACTGCTGGGCTGGAGCCGGG
STK24_3	CRISPRi	AGCAGTAGCGGCAGCAGCGG
TMED4_1	CRISPRi	GAGGCGCGATGGCAGGTGTC
TMED4_2	CRISPRi	TGAGGCGCGATGGCAGGTGT
TMED4_3	CRISPRi	AGGCGCGATGGCAGGTGTCG
TMED4_4	CRISPRi	TGTCGGGGCTGGGCCTCTGC
NAMPT_2	CRISPRi	TCTGCCGCAGGATTCATCTC
NAMPT_3	CRISPRi	CCGAGCAGTGACTTAAGCAA
NAMPT_4	CRISPRi	GGCGCGCGGCCCCTGTCCTC
NAMPT_1	CRISPRi	CCTTCCTCGCAGCCGCGCCA
EPB41L2_1	CRISPRi	CCCTCTTCAGTCCCAGCCGC
EPB41L2_2	CRISPRi	CCGGCGGCTGGGACTGAAGA
EPB41L2_3	CRISPRi	GCCGGCGGCTGGGACTGAAG
EPB41L2_4	CRISPRi	GAGGAGGCAGGCGCGGCTGC
INTERGENIC_1	negative_control	AGAGTTACGTCGCTTCGATC
INTERGENIC_2	negative_control	ACAATTACTCGGATACGCTC
INTERGENIC_3	negative_control	GCTGCAGACTAGCTATCGTA
INTERGENIC_4	negative_control	TCAGCTCCAAACGTACGTAC
INTERGENIC_5	negative_control	ACAGAGTCGCCGCATCGCAC
INTERGENIC_6	negative_control	GAAGCACTAGCCGTACGTAT
INTERGENIC_7	negative_control	TAAATACGGTCGTTAATCCC
INTERGENIC_8	negative_control	TGACACGGACGTATACGGAT
INTERGENIC_9	negative_control	TAAGGACAGGCGTATAACGA
INTERGENIC_10	negative_control	ACTGTGAGGTTACCTCGATA
